# MitoNGS: an online platform to analyze fish metabarcoding data in high-resolution

**DOI:** 10.1101/2025.09.29.679108

**Authors:** Tao Zhu, Yukuto Sato, Tsukasa Fukunaga, Masaki Miya, Wataru Iwasaki, Susumu Yoshizawa

## Abstract

Environmental DNA (eDNA) metabarcoding has become a powerful tool for assessing fish biodiversity in aquatic ecosystems. However, accurate species-level identification remains challenging due to incomplete and contaminated reference databases, as well as ambiguous taxa sharing identical barcode sequences. Here, we present MitoNGS, a next-generation platform that succeeds the widely used MiFish pipeline, designed for high-resolution analysis of fish metabarcoding data. MitoNGS addresses these challenges by incorporating more comprehensive references including non-fish species and detailed annotations of heterospecific regions. Additionally, it introduces the “species group” strategy in conjunction with environmental habitat and geographic occurrence data to resolve ambiguous taxa. Furthermore, MitoNGS expands the functionalities of the legacy MiFish pipeline. It can analyze data from any mitochondrial markers and from Nanopore sequencing platforms. MitoNGS demonstrated excellent performance on our testing datasets from diverse locations, markers and sequencing platforms. MitoNGS offers a user-friendly, web-based solution for fish detection, biodiversity monitoring, conservation research, and bioresource management. MitoNGS is freely available via https://mitofish.aori.u-tokyo.ac.jp/mito-ngs.
