## Supplemental Table S10 for "MitoNGS: an online platform to analyze fish metabarcoding data in high-resolution"

### Sheet: Sheet1
Table S10. Species annotations of following ASVs were filtered by heterospecific regions
Dataset	ASV MD5 hash	ASV Sequence	Top hits
			Identity	Species	Accession	Hit Region	Is Heterospecific ?	Do other ref sequences* from the same species exit ?
Uchidomari river in Okinawa Island, Japan	776bb08923418042617b51466dd260b5	CGCCGCGGTTATACGAGGGGCTCAAGTTGATGGCCCTCGGCGTAAAGAGTGGTTAAGAAATATAACACTAAAGCCAAACACCTTCATAGCTGTCATACGCACTTGAAGACAGGAAGACCTTCCACGAAAGTGGCTTTAAAAACTCTGAACCCACGAAAGCTAGGATA	1	Eleotris acanthopomus	AP004455	325-491	No
				Eleotris fusca	MZ605591	1-167	Yes	Yes
	48cbef0a3c5e5147241e59d8560aae0d	CACCGCGGTTATACGAGAGACCCAAGTTGATAGTTTCCGGCGTAAAGAGTGGTTAAGATAAAACTTAAGTTAGAGCCGAACGCTTTCAGAGCTGTTATACGTCCCGAAAGTAAGAAGTTCAATCACGAAAGTGGCTTTATAATACTGAACCCACGAAAGCTATGGAA	1	Kuhlia marginata	LC552469	1-167	No
				Kuhlia malo	MZ598435	1-167	Yes	No
	94413a0beaa3eea02bf627c5db0136b6	CACCGCGGTTATACGAGAGGCTCAAGTTGATAGACATCGGCGTAAAGAGTGGTTAGGAAGTCTTTTAAACTAAAGCCGAATACCCTCAGAACTGTTATACGTACCCGAGGGAAAGAAGCCCCACTACGAAAGTGGCTTTATATCTCCGACCCCACGAAAGCTGCGAAA	1	Oreochromis niloticus	LC776886	185-352	No
				Oreochromis mossambicus	MZ598440	1-168	Yes	Yes
Boardman Lake in Michigan, USA (16S rRNA) **	2282b41d2f5307ec2d49ae4cf0782889	CGAGAAGACCCTATGAAGCTTTAGACACCAAGGCAGATCATGTTAAACACCCCTTAACAAAGGACTAAACCAAATGACCCCTGCCCTAATGTCTTTGGTTGGGGCGACCAAGG	1	Perca flavescens	OR081326	231-339	No
				Perca fluviatilis	HQ731432	231-339	Yes	Yes
				Labidesthes sicculus	MT539267/MT539268	210-318	Yes	Yes
	e80c9a3fa9fe7038dcd61827ed0c6bcb	CGAGAAGACCCTATGGAGCTTTAGACACCCGGCAGACCCTGTTAAGTAGCTGAACTATCAGATTAAAACAAAGCGGCCCCTGGCCTACATGTCTTCGGTTGGGGCGACCAAGG	1	Esox lucius	FJ425100	181-290	No
				Esox flaviae	KT124230/KT124231	2202-2311	Yes	No
	0bd4d85742f1e9a6f335c44e5b907919	CGAGAAGACCCTTTGGAGCTTTAGACACCAGGCAGATCACGTCAAGTAACCTTAAATTAACAGGTAAAAACACAGTGACCCCTAGCCCCTATGTCTTTGGTTGGGGCGACCAAGG	0.991	Salmo trutta	AF446386	320-210:Minus	No
				Salmo pallaryi	ON557263/ON557264	2223-2333	Yes	No
	82913d989a949e7ab5cf606fead11dfb	CGAGAAGACCCTGTGGAGCTTTAGACACCAAGGTAAGCCATGTTAAATACCCCAAAATAAAGGGCTAAACCAAATGAAATTTACCCCCATGTCTTTGGTTGGGGCGACCAAGG	0.991	Pomoxis nigromaculatus	MT471456	212-320	No
				Pomoxis annularis	OL339410	2239-2347	Yes	Yes
Yarlung Zangbo River, Tibet, China	e32ba1717f5d19e2084806951cc0a369	AGTTCAACTACAAGAACTAATGGCAAGCCTACGAAAAACACACCCTCTAATAAAAATCGCCAACGACGCGCTAGTCGACCTACCAACACCAGTAAACATCTCAGTGTGATGAAACTTTGGGTCCCTTCTAGGACTATGTTTAGCTACACAGATTTTGACAGGACTATTCCTAGCCATACACTACACCTCAGACATCTCAACCGCATTTTCATCAGTAGCCCACATTTGCCGTGATGTAAATTACGGCTGACTTATTCGAAGCGTG	1	Abbottina rivularis	KM081703	14369-14633	No
				Abbottina binhi	MK852689	14370-14634	Yes	No
	aedbfa264aa50d1def2ae7445a92c974	TATTCAACTATAAAAACCCTAATGGCAAGCCTACGGAAAACCCACCCCCTTATCAAAATCGCCAACCATGCACTAGTTGACTTACCAGCCCCCTCCAATATTTCAGTATGGTGAAACTTTGGATCGCTTCTAGGATTATGCCTAGCCACACAAATCCTTACAGGATTATTCCTAGCTATACATTATACATCTGACATCTCCACCGCCTTTTCGTCAGTCGCACATATCTGTCGAGATGTTAACTACGGCTGACTAATTCGAAATATA	0.9925	Triplophysa brevicauda	KT213588	14353-14619	No
				Triplophysa nujiangensa	KT213598	14353-14619	Yes	No
* Only reference sequences including the marker region were counted.
** Other similar ASVs belong to the same species also existed. Only ASVs with the highest read number were listed.
